# Vertical and horizontal integration of multi-omics data with miodin

**DOI:** 10.1101/431429

**Authors:** Benjamin Ulfenborg

**Affiliations:** Department of Bioscience, University of Skövde, 544 28 Skövde, Sweden

**Keywords:** Multi-omics, data analysis, data integration, transparency

## Abstract

**Background:** Studies on multiple modalities of omics data such as transcriptomics, genomics and proteomics are growing in popularity, since they allow us to investigate complex mechanisms across molecular layers. It is widely recognized that integrative omics analysis holds the promise to unlock novel and actionable biological insights to health and disease. Integration of multi-omics data remains challenging, however, and requires combination of several software tools and extensive technical expertise to account for the properties of heterogeneous data.

**Results:** This paper presents the miodin R package, which provides a streamlined workflow-based syntax for multi-omics data analysis. The package allows users to perform analysis and integration of omics data either across experiments on the same samples, or across studies on the same variables. Workflows have been designed to promote transparent data analysis and reduce the technical expertise required to perform low-level data import and processing.

**Conclusions:** The miodin package is implemented in R and is freely available for use and extension under the GPL-3 license. Package source, reference documentation and user manual are available at https://gitlab.com/algoromics/miodin.
