## Additional file 3 for "Vertical and horizontal integration of multi-omics data with miodin"

### Sheet: Tumor_vs_Control
row.names	Variable	Rank	Wei2012 RNA adj.P.Val	Wei2012 RNA logFC	Hou2010 RNA adj.P.Val	Hou2010 RNA logFC	Zhang2012 RNA adj.P.Val	Zhang2012 RNA logFC	PvalueMean
NEXN	NEXN	3	1.27169e-10	-2.00834	8.1481e-23	-1.78463	3.27435e-45	-1.98774	3.23733e-26
CLEC12A	CLEC12A	3	1.56187e-09	-1.73873	3.20626e-25	-1.99809	2.35799e-19	-1.21116	4.90601e-18
CD300LG	CD300LG	3	6.09113e-11	-3.00351	1.97294e-27	-1.85162	8.84075e-50	-3.00148	2.19837e-29
NLRC4	NLRC4	3	1.12121e-10	-1.47115	4.4145e-32	-1.69496	1.79129e-31	-1.26599	9.60679e-25
ANLN	ANLN	3	1.63352e-08	2.42347	1.52688e-22	2.29481	8.31277e-36	1.94128	2.74721e-22
SH2D3C	SH2D3C	3	9.62344e-12	-2.2735	1.37452e-25	-1.54798	7.45209e-60	-1.98421	2.14414e-32
CARD16	CARD16	3	5.39629e-10	-1.30221	3.2675e-18	-1.53903	1.71517e-27	-1.17569	1.44612e-18
PROM2	PROM2	3	2.40618e-12	3.24119	1.14456e-09	1.3263	8.53477e-35	1.92744	6.17143e-19
CCDC69	CCDC69	3	3.65019e-06	-1.20226	1.11611e-26	-1.59646	6.13672e-34	-1.27602	2.92406e-22
DSG2	DSG2	3	0.000562401	1.23636	1.37684e-15	1.86537	1.28117e-13	1.15102	4.62926e-11
ITIH5	ITIH5	3	2.08173e-11	-2.10681	3.59335e-41	-1.71801	1.74928e-53	-2.19036	2.35646e-35
LOC80078	LOC80078	3	0.000218489	1.71502	9.1165e-08	1.40099	8.82514e-19	2.49925	2.60012e-10
CCDC141	CCDC141	3	4.10291e-09	-1.98454	6.11986e-29	-2.00746	7.94521e-46	-2.07392	5.84314e-28
COL6A5	COL6A5	3	2.69854e-06	-1.34757	1.68267e-18	-1.04386	4.07175e-31	-1.83952	1.22735e-18
GALNT18	GALNT18	3	2.58789e-08	-1.34432	3.38634e-22	-1.48547	9.77215e-43	-1.54896	2.04592e-24
CENPL	CENPL	3	7.28462e-07	1.23164	1.66434e-23	1.24428	4.5663e-23	1.03688	8.21116e-18
TK1	TK1	3	1.78148e-07	1.85355	6.96363e-25	1.82408	5.95236e-37	1.63931	4.19535e-23
OSCAR	OSCAR	3	1.7852e-10	-1.65595	4.97731e-30	-1.74806	2.54213e-30	-1.29023	1.31208e-23
C2	C2	3	6.71151e-07	-1.44852	9.05114e-24	-1.12874	9.98528e-26	-1.22765	8.46502e-19
FAM13C	FAM13C	3	4.98026e-08	-2.07946	3.02627e-25	-1.83882	3.43862e-47	-2.43787	8.03245e-27
SIRPB1	SIRPB1	3	9.90707e-09	-1.36473	2.20051e-25	-1.05482	8.57715e-30	-1.24779	2.65422e-21
DUOXA1	DUOXA1	3	0.000313549	-1.13498	2.12184e-27	-1.56209	3.54099e-26	-1.35772	2.86669e-19
LAPTM4B	LAPTM4B	3	0.000253459	1.42588	7.27141e-07	1.16182	1.74948e-16	1.20707	3.18281e-09
TACC1	TACC1	3	6.09113e-11	-1.48351	3.48296e-23	-1.47849	7.47307e-51	-1.86871	2.51217e-28
TYMS	TYMS	3	4.77891e-07	1.63256	5.76296e-22	1.86048	3.65343e-27	1.4307	1.00206e-18
MAD2L1	MAD2L1	3	1.20008e-05	1.65758	1.52688e-22	2.3221	2.51724e-27	1.79208	1.66461e-18
PTGS2	PTGS2	3	9.93947e-05	-1.56823	2.89995e-07	-1.56159	1.55777e-06	-1.21407	3.55428e-06
FHL5	FHL5	3	6.09113e-11	-2.6222	1.21443e-26	-1.4397	1.76275e-68	-2.97362	2.35371e-35
RHOJ	RHOJ	3	2.97547e-09	-2.04437	2.26557e-13	-1.06689	1.01076e-44	-2.18144	1.89581e-22
PGC	PGC	3	3.75549e-06	-2.5607	2.0965e-13	-2.32921	6.89142e-10	-1.88287	8.15623e-10
WFS1	WFS1	3	1.70005e-08	-1.50652	2.95537e-26	-1.2781	1.34996e-54	-1.55066	8.78614e-30
CYP4B1	CYP4B1	3	5.72698e-05	-1.92427	1.20128e-34	-3.51571	8.53873e-39	-3.02093	3.88736e-26
PTPRM	PTPRM	3	2.16364e-10	-1.76707	3.44558e-27	-1.8717	2.31935e-45	-1.47275	1.20025e-27
CDKN3	CDKN3	3	5.59607e-08	2.38484	1.06279e-30	2.89201	1.88435e-34	2.2813	2.23785e-24
ZNF385B	ZNF385B	3	0.000253459	-1.9	3.96543e-33	-3.31766	2.43326e-30	-2.63737	1.34729e-22
KLF6	KLF6	3	2.32555e-10	-1.50192	1.35026e-21	-1.44582	3.6556e-35	-1.24651	2.2558e-22
PTPN21	PTPN21	2	4.44364e-09	-1.36229			3.24921e-39	-1.17136	2.43504e-16
GIMAP1	GIMAP1	2	2.08173e-11	-1.40792			4.07175e-31	-1.30941	2.03893e-14
MSI2	MSI2	2	2.34631e-09	1.09641	4.28074e-21	1.20664			2.15759e-10
RHBDL2	RHBDL2	2	1.49163e-09	2.19332			2.30237e-36	1.67438	1.50873e-15
RXFP1	RXFP1	2	2.08173e-11	-2.61407			2.94534e-46	-2.27224	1.83029e-19
HS6ST2	HS6ST2	2	5.68173e-08	3.00477			9.47404e-37	2.63115	3.77577e-15
NEGR1	NEGR1	2	2.70446e-06	-1.032			6.70772e-31	-1.26491	1.2196e-12
STK32A	STK32A	2	2.81955e-06	1.31877			1.72286e-18	1.05742	1.6936e-08
RHOB	RHOB	2	0.000180948	-1.15176			3.27204e-10	-1.04476	3.89754e-05
RSPO2	RSPO2	2	6.09113e-11	-1.88028			7.14333e-53	-2.24255	1.63255e-21
ITGAL	ITGAL	2	8.86655e-08	-1.072	4.94035e-14	-1.52987			1.6362e-07
HILPDA	HILPDA	2			6.16875e-13	1.61387	3.54055e-20	1.12796	2.79526e-11
SUV39H2	SUV39H2	2			4.77055e-26	1.30187	2.91792e-35	1.21991	1.11656e-20
ETV4	ETV4	2	2.08173e-11	2.21205			2.54843e-29	1.17585	8.09529e-14
INPP5A	INPP5A	2	9.95763e-07	-1.3844			5.61681e-29	-1.35408	3.82427e-12
PDE8B	PDE8B	2	5.38458e-09	-2.30377			7.39324e-52	-1.83768	1.58488e-20
FCER1G	FCER1G	2	1.93398e-05	-1.0233	1.53629e-12	-1.49685			3.09724e-06
RPL13AP17	RPL13AP17	2			2.32686e-22	-1.20615	2.66663e-26	-1.03972	1.83757e-16
QKI	QKI	2	2.55154e-06	-1.09666			1.4639e-24	-1.02022	1.55157e-10
EPT1	EPT1	2			6.40294e-24	1.81495	2.25789e-36	1.46175	2.43609e-20
ETS1	ETS1	2	6.55154e-09	-1.53539			4.40122e-21	-1.26672	3.06647e-10
SNX25	SNX25	2			1.97294e-27	-1.62058	1.08417e-26	-1.18581	2.7759e-18
LYZ	LYZ	2			0.0119406	-1.05091	0.000127709	-1.20718	0.0115102
ESYT2	ESYT2	2	6.76455e-08	1.50474			1.50154e-31	1.6388	2.16567e-13
CILP2	CILP2	1	8.45027e-05	1.09917					0.0438824
SCIN	SCIN	1					4.42962e-08	1.0333	0.00353825
IRF6	IRF6	1			2.07504e-12	1.60441			0.000127549
COBL	COBL	1					4.40161e-27	-1.2228	1.63884e-09
ATP6V1C2	ATP6V1C2	1					3.86405e-15	1.16927	1.56921e-05
C6orf141	C6orf141	1	8.19396e-07	1.42657					0.0093576
TMEM163	TMEM163	1			1.4418e-09	-1.20775			0.00112971
GRHL1	GRHL1	1	2.30059e-06	1.11504					0.0132012
WWP2	WWP2	1					2.14092e-28	-1.02236	5.98229e-10
SEC62	SEC62	1			1.64089e-16	-1.06545			5.47469e-06
TLR4	TLR4	1	2.64947e-08	-1.21628					0.00298117
FIGNL1	FIGNL1	1	1.46154e-06	1.23127					0.0113485
CD300LF	CD300LF	1			1.52741e-21	-1.71729			1.15165e-07
TC2N	TC2N	1	0.000218489	1.0618					0.0602296
TAPT1-AS1	TAPT1-AS1	1					6.80332e-23	1.24847	4.08232e-08
LRRN4	LRRN4	1			4.24667e-23	-1.45882			3.48885e-08
PDE5A	PDE5A	1	5.04825e-10	-1.3685					0.000796246
UMODL1	UMODL1	1					1.50942e-09	1.13779	0.00114711
RASEF	RASEF	1					1.55371e-17	1.31955	2.4953e-06
SGK494	SGK494	1					4.40372e-28	1.38201	7.60805e-10
CSF3R	CSF3R	1	9.55847e-06	-1.11922					0.0212225
C20orf197	C20orf197	1					3.06848e-11	1.05561	0.00031307
SULT1C4	SULT1C4	1	4.48602e-09	-1.79045					0.00164925
SLC18A2	SLC18A2	1					4.17194e-24	-1.09694	1.60983e-08
SLFN13	SLFN13	1	6.38116e-09	1.87962					0.00185481
PDZK1IP1	PDZK1IP1	1	0.00159656	1.05619					0.116877
PRF1	PRF1	1	1.01255e-09	-1.5852					0.00100416
CBR4	CBR4	1					2.45836e-17	1.05079	2.90769e-06
NT5E	NT5E	1	8.20513e-06	1.5378					0.0201695
OSMR	OSMR	1					7.02842e-19	1.1592	8.89104e-07
BICD1	BICD1	1			4.04884e-17	1.19169			3.43382e-06
PLEKHS1	PLEKHS1	1	2.21847e-05	1.67838					0.0280986
C5orf46	C5orf46	1			2.27925e-18	1.48967			1.31602e-06
CLEC7A	CLEC7A	1			2.92461e-13	-1.07052			6.63777e-05
OSGIN2	OSGIN2	1	5.85653e-06	-1.00096					0.0180252
KIAA1217	KIAA1217	1					6.80332e-33	1.0813	1.89484e-11
HEATR3	HEATR3	1					5.10953e-24	1.01561	1.72237e-08
SAR1B	SAR1B	1	4.57241e-06	1.01067					0.0165977
CYB5R3	CYB5R3	1					3.85104e-28	-1.0805	7.27544e-10
ZFYVE16	ZFYVE16	1					1.04135e-15	1.09248	1.0136e-05
METTL8	METTL8	1			3.27324e-17	1.14212			3.19884e-06
GGA1	GGA1	1					1.41091e-20	1.15769	2.41639e-07
MGC32805	MGC32805	1			7.18378e-20	-1.29806			4.15704e-07
STEAP3	STEAP3	1	5.59607e-08	1.49271					0.00382497
PCBD2	PCBD2	1	4.25929e-08	1.02132					0.00349231
FUT8	FUT8	1	2.86661e-06	1.2473					0.0142055
FGD6	FGD6	1					1.6615e-18	1.01253	1.1844e-06
PBLD	PBLD	1	0.000292713	1.22099					0.0663969
SLC44A4	SLC44A4	1	0.000184948	1.5983					0.0569748
C8orf59	C8orf59	1					6.23256e-21	1.07673	1.8403e-07
PAK6	PAK6	1	1.63352e-08	1.62821					0.00253732
HIF3A	HIF3A	1	1.3193e-05	-1.43279					0.0236291
ITGB2	ITGB2	1			7.73832e-08	-1.05699			0.00426137
CAMTA1	CAMTA1	1			2.07504e-12	-1.11026			0.000127549
ASAH1	ASAH1	1			5.45608e-11	-1.20064			0.00037928
RSRC1	RSRC1	1			1.99939e-19	1.34721			5.84744e-07
CFI	CFI	1			1.03052e-06	-1.13176			0.0101007
TAGLN	TAGLN	1					4.30177e-20	-1.34174	3.50388e-07
RGS5	RGS5	1					5.40587e-22	-1.34604	8.1462e-08
MS4A4A	MS4A4A	1			7.51433e-09	-1.21106			0.00195868
BIRC5	BIRC5	1			9.27892e-20	1.49776			4.52723e-07
THUMPD3-AS1	THUMPD3-AS1	1					1.29767e-26	1.24988	2.34993e-09
RPS24	RPS24	1					2.61997e-42	2.24396	1.37858e-14
ANKRD36C	ANKRD36C	1	0.000176082	1.16374					0.0560495
VIM	VIM	1			8.20188e-22	-1.68872			9.36062e-08
CD55	CD55	1			5.02544e-14	-1.53065			3.69027e-05
HINT1	HINT1	1					4.55674e-25	1.12036	7.69517e-09
BNC1	BNC1	1			5.12082e-06	1.1435			0.0172364
DST	DST	1					9.9371e-28	-1.10324	9.97899e-10
